# Hemangiosarcoma Cells Promote Conserved Host-Derived Hematopoietic Expansion

**DOI:** 10.1101/2021.05.21.445198

**Authors:** Jong Hyuk Kim, Ashley J. Schulte, Aaron L. Sarver, Mathew G. Angelos, Aric M. Frantz, Colleen L. Forster, Timothy D. O’Brien, Ingrid Cornax, M. Gerard O’Sullivan, Nuojin Cheng, Mitzi Lewellen, LeAnn Oseth, Sunil Kumar, Susan Bullman, Chandra Sekhar Pedamallu, Sagar M. Goyal, Matthew Meyerson, Troy C. Lund, Jessica Alfoldi, Matthew Breen, Kerstin Lindblad-Toh, Erin B. Dickerson, Dan S. Kaufman, Jaime F. Modiano

## Abstract

Hemangiosarcoma and angiosarcoma are soft-tissue sarcomas of blood vessel-forming cells in dogs and humans, respectively. These vasoformative sarcomas are aggressive and highly metastatic, with disorganized, irregular blood-filled vascular spaces. Our objective was to define molecular programs which support the niche that enables progression of canine hemangiosarcoma and human angiosarcoma. Dog-in-mouse hemangiosarcoma xenografts recapitulated the vasoformative and highly angiogenic morphology and molecular characteristics of primary tumors. Blood vessels in the tumors were complex and disorganized, and they were lined by both donor and host cells, a trait that was not observed in xenografts from canine osteosarcoma and lymphoma. In some cases, the xenografted hemangiosarcoma cells created exuberant myeloid hyperplasia and gave rise to lymphoproliferative tumors of mouse origin. We did not uncover a definitive transmissible etiology, but our functional analyses indicate that hemangiosarcoma cells generate a microenvironment that supports expansion and differentiation of hematopoietic progenitor populations. We conclude that canine hemangiosarcomas, and possibly human angiosarcomas, originate from stromal cells that are part of the bone marrow niche and that these cells may also support the growth of hematopoietic tumors.

**Significance:** We demonstrate that molecular programs supporting expansion of immune and inflammatory cells in hemangiosarcoma resemble those of bone marrow niche cells, providing insights into the potential roles of these cells - whether physiological or pathological - in creating a permissive environment for the progression of hematopoietic malignancies.
