## Supplementary Tables for "Hemangiosarcoma Cells Promote Conserved Host-Derived Hematopoietic Expansion": Supplementary_Tables.xlsx

### Sheet: S1
Supplementary Table S1. Series of canine hemangiosarcoma xenotranplantation into immunodeficient mice
Xenotransplantation	Sample name	Mice strain	# of mice
(# of samples)			(total N=132)
Hemangiosarcoma cell lines (N=3)	SB; EFB; JHE	NSG (adult)	N=20
Hemangiosarcoma cell lines (N=5)	EFB; DD1; JLU; DHSA-1401; COSB	NSG (neonate)	N=52
Hemangiosarcoma cell lines (N=3)	JLU; DHSA-1420; DHSA-1426	BNX (adult)	N=20
Hemangiosarcoma tissue, CPDX (N=4)	DHSA-1413; DHSA-1416; DHSA-1420; DHSA-1426	BNX (adult)	N=16
Non-Hemangiosarcoma tissue, CPDX (N=5)	DHSA-1412; DHSA-1417; DHSA-1419; DHSA-1421; DHSA-1430	BNX (adult)	N=13
Xenograft-derived tumor samples	DHSA-1426 derived tumors	BNX (adult)	N=11
CPDX = canine patient-derived xenograft

### Sheet: S2
Supplementary Table S2. Mouse stromal genes upregulated in hemangiosarcoma xenogtraft
Mcpt2
Mcpt1
Tbx20
Acan
Foxg1
Foxl1
Gm9758
Sp7
Mcpt-ps1
Gzmd
Tpsab1
Rprm
Htr1b
AI593442
Comp
Susd5
Syt5
Zic1
Dlx5
Cd200r3
Olfml2a
Fras1
Cend1
Edil3
Slitrk6
Adcy2
Ms4a2
Fcer1a
Col10a1
Tceal3
Mrgprx2
Tpsb2
Atp8b5
Gzmc
Fam211b
Mcpt4
Chi3l1
Tnn
Gldn
Cma1
Cobl
Cpa3
Fabp7
Entpd3
Scimp
Ptprn
Astn2
Arhgef19
Itgax
Tpsg1
Il1b
Cyp26b1
Fam81a
Il1rl1
Tmem178
Nr2f1
Cd209a
Tph1
Mrgprb2
Slc6a17
Ms4a4c
Penk
Rab27b
Dusp15
Xcl1
Gpr141
Trpc6
Cspg4
Casq2
Crlf1
Prss30
Gm5150
Cxcr2
Heyl
Inhba
Dmp1
Atoh8
Tmem30b
Hdc
Ctnnd2
Draxin
Sfrp4
Trpc3
Olfm2
Mt3
A330021E22Rik
Tarm1
Gm9733
1300002K09Rik
Mmp12
F10
Foxc2
Kcp
Alx4
Sox9
Atp1b2
Itga8
Ccr2
Gm6634
Iqsec3
Trem3
Wnt5a
Tgfb3
Kank4
Ano1
P2ry1
Anxa8
Cyp11a1
Ccr1
Smad6
C1qtnf3
Soga2
Actg2
Rab15
Sirpb1a
Fmod
Grik3
Cox4i2
Ptgfr
Cd209c
Pax6
Tspyl5
Mdga1
Tmem40
Wnt9a
Hey2
S100b
Mmp13
Cx3cr1
Kcns1
Gna14
LOC100038947
Krt80
Olfr558
Cdh19
Ndufa4l2
Twist1
Col8a2
Hspa1a
Slc6a12
Dpp6
Prkg2
Hoxc6
Prrx2
Wnt16
Capn6
Sfrp1
Tmem158
Fcrls
Mgl2
Serpine2
Lin7a
Phox2a
Mab21l1
Neo1
Ptger3
Vill
Nbl1
Ednra
Ggt7
Cacna1g
Trabd2b
Sirpb1b
Klhl23
Plxnb1
Gpc1
Olfm1
Sept5
Gng8
Ddr1
Zbtb7c
Rasl12
Gjc1
Garem
Plce1
Aspn
Col25a1
Pappa2
Gprc5c
Lrrn2
Klre1
Slc7a2
Tgfb2
Tgfbi
Kcnip3
Foxs1
Htr7
Klrb1b
Has2
Tln2
Fn1
Fst
Gpr35
Epb4.1l1
Aoc3
Il34
Krt79
Ncam1
Mgp
Mirg
Car8
Sctr
Cacna2d1
Tbx15
Col18a1
Col6a3
Nlrp1c-ps
Matn4
Ccdc24
Hectd2
En1
Bdkrb1
Unc5b
A830082K12Rik
Cacng7
Ppp1r14a
Dzip1l
Pcdh18
Gp1bb
Igfbp5
1700071M16Rik
Ptpn13
Gpc2
Fjx1
Ccr5
Prkg1
Sp6
Axin2
Cd74
Ptprf
Kit
Col6a2
Col5a3
Prtg
P4ha3
Rian
Mmp2
Asphd2
Gpr88
Vstm4
Csf3r
Higd1b
Cd209d
Meg3
Ism1
Cadm3
Nfatc4
Palm2
Klk8
Oacyl
Art3
Eya4
Agt
Rgs4
Snai2
Irs1
Ngf
Hoxb2
Ggt5
Zfp618
Ptpru
Cd7
Ndst3
Aplp1
Pdgfa
Ngfr
Smad9
Pdgfrb
Hoxc9
Tmeff1
Col24a1
I830077J02Rik
Treml4
Aqp2
Col6a1
Cd300lf
Ncs1
Rtkn
Col11a1
Aldh1a3
Tbx3
Cd248
Ror2
Obsl1
Duox1
Lag3
Ltb4r1
Rgs5
Nlrp1a
Ephx3
Rpl39l
Tex15
Doc2b
Fbln1
H2-M9
Hoxc5
Adra2a
Lrrc4
Htra1
Gcnt4
AW549542
Adra2b
Cacna1c
Sfrp2
Lbp
Robo1
Pappa
Lmod1
Tns4
Adora3
Islr
Cd209e
Map1b
Rnf165
Cyp46a1
Has1
Cpxm2
Runx2
Map1a
Ypel4
Chsy3
Gas6
Dhrs9
Prkar1b
Ncald
Chn1
Ltbp3
F7
Frem1
Ccl8
Hoxa4
Rhou
Mboat2
Ppfia4
Bdnf
Bmpr1b
Dusp4
Kcnj8
Astn1
Car11
Hr
5730416F02Rik
AF357359
Gpc4
Thy1
Antxr1
Ebf2
Ppbp
Chi3l3
Fbxl16
Fam20a
Igsf3
Gcnt2
Timp1
Pmepa1
Pdgfrl
Arhgef37
Dlg4
Sept3
Col16a1
Ccdc3
Pla1a
Arhgef25
Snai1
Havcr2
Nr4a3
H2-M2
Egr3
Creb5
Smarca1
Pde9a
Angptl2
Apcdd1
Jag1
Pard3
Crispld2
Arhgap32
Il1rn
Rgs7bp
Fzd7
Clip3
Tnfsf14
Dusp8
Leprel2
Sh3pxd2b
Tbx2
Ajuba
Kcnmb1
Pde3a
Hoxc8
Plekhh3
St6galnac5
Fcgr1
Pvrl1
Itga7
Olfml3
Ifitm10
Mefv
Mark1
Prrx1
Auts2
1500009L16Rik
Cdh11
Gpr27
Gli3
Mir143hg
Lrrc16a
Gas1
Map6
Adamts17
Clstn2
Spry4
Shc2
Ifi204
Mpp2
Cd101
Iglon5
Slc4a3
1810033B17Rik
Plekha5
Cpt1c
Arhgef17
Adcy6
Tnfaip6
Sh2d1b1
Cthrc1
2610035D17Rik
Bmp2
Afap1l2
Klri2
Slc6a9
Cachd1
Cd276
Tusc5
Cd9
Syt12
Adamts2
Msx1
Abi3bp
Pcsk5
Dnm1
Rgs11
Podnl1
Ift43
Notch3
Dach1
Ephb3
Sntb1
Pilra
Col12a1
Aqp9
Zfp286
Gm16617
Ptk7
Arhgap22
Inha
F630028O10Rik
Nkd2
Pde7b

### Sheet: S3
Supplementary Table S3. Bartonella spp sequences identified by PathSeq
Sample ID	# DOG reads	BACTERIA	Dog Factor Normalization	# bac. Reads*	Kingdom	BACTERIA	BACTERIA	BACTERIA	BACTERIA	BACTERIA	BACTERIA	BACTERIA	BACTERIA	BACTERIA	BACTERIA	BACTERIA	BACTERIA	BACTERIA	BACTERIA
					TaxonomyString	CELLULAR ORGANISMS|BACTERIA|PROTEOBACTERIA|ALPHAPROTEOBACTERIA|RHIZOBIALES|BARTONELLACEAE|BARTONELLA|BARTONELLA GRAHAMII|BARTONELLA GRAHAMII AS4AUP	CELLULAR ORGANISMS|BACTERIA|PROTEOBACTERIA|ALPHAPROTEOBACTERIA|RHIZOBIALES|BARTONELLACEAE|BARTONELLA|BARTONELLA CLARRIDGEIAE	CELLULAR ORGANISMS|BACTERIA|PROTEOBACTERIA|ALPHAPROTEOBACTERIA|RHIZOBIALES|BARTONELLACEAE|BARTONELLA|BARTONELLA GRAHAMII	CELLULAR ORGANISMS|BACTERIA|PROTEOBACTERIA|ALPHAPROTEOBACTERIA|RHIZOBIALES|BARTONELLACEAE|BARTONELLA|BARTONELLA QUINTANA	CELLULAR ORGANISMS|BACTERIA|PROTEOBACTERIA|ALPHAPROTEOBACTERIA|RHIZOBIALES|BARTONELLACEAE|BARTONELLA|BARTONELLA CLARRIDGEIAE|BARTONELLA CLARRIDGEIAE 73	CELLULAR ORGANISMS|BACTERIA|PROTEOBACTERIA|ALPHAPROTEOBACTERIA|RHIZOBIALES|BARTONELLACEAE|BARTONELLA|BARTONELLA HENSELAE|BARTONELLA HENSELAE STR. HOUSTON-1	CELLULAR ORGANISMS|BACTERIA|PROTEOBACTERIA|ALPHAPROTEOBACTERIA|RHIZOBIALES|BARTONELLACEAE|BARTONELLA|BARTONELLA QUINTANA|BARTONELLA QUINTANA STR. TOULOUSE	CELLULAR ORGANISMS|BACTERIA|PROTEOBACTERIA|ALPHAPROTEOBACTERIA|RHIZOBIALES|BARTONELLACEAE	CELLULAR ORGANISMS|BACTERIA|PROTEOBACTERIA|ALPHAPROTEOBACTERIA|RHIZOBIALES|BARTONELLACEAE|BARTONELLA	CELLULAR ORGANISMS|BACTERIA|PROTEOBACTERIA|ALPHAPROTEOBACTERIA|RHIZOBIALES|BARTONELLACEAE|BARTONELLA|BARTONELLA BACILLIFORMIS	CELLULAR ORGANISMS|BACTERIA|PROTEOBACTERIA|ALPHAPROTEOBACTERIA|RHIZOBIALES|BARTONELLACEAE|BARTONELLA|BARTONELLA HENSELAE	CELLULAR ORGANISMS|BACTERIA|PROTEOBACTERIA|ALPHAPROTEOBACTERIA|RHIZOBIALES|BARTONELLACEAE|BARTONELLA|BARTONELLA TRIBOCORUM|BARTONELLA TRIBOCORUM CIP 105476	CELLULAR ORGANISMS|BACTERIA|PROTEOBACTERIA|ALPHAPROTEOBACTERIA|RHIZOBIALES|BARTONELLACEAE|BARTONELLA|BARTONELLA BACILLIFORMIS|BARTONELLA BACILLIFORMIS KC583	CELLULAR ORGANISMS|BACTERIA|PROTEOBACTERIA|ALPHAPROTEOBACTERIA|RHIZOBIALES|BARTONELLACEAE|BARTONELLA|BARTONELLA TRIBOCORUM
					Tax id	634504	56426	33045	803	696125	283166	283165	772	773	774	38323	382640	360095	85701
					Taxonomy level	no rank	species	species	species	no rank	no rank	no rank	family	genus	species	species	no rank	no rank	species
					Scientific name	BARTONELLA GRAHAMII AS4AUP	BARTONELLA CLARRIDGEIAE	BARTONELLA GRAHAMII	BARTONELLA QUINTANA	BARTONELLA CLARRIDGEIAE 73	BARTONELLA HENSELAE STR. HOUSTON-1	BARTONELLA QUINTANA STR. TOULOUSE	BARTONELLACEAE	BARTONELLA	BARTONELLA BACILLIFORMIS	BARTONELLA HENSELAE	BARTONELLA TRIBOCORUM CIP 105476	BARTONELLA BACILLIFORMIS KC583	BARTONELLA TRIBOCORUM
CHAD-G3	69088919	1642.73	0.755843	7.35354		0	0	0	0	0	0	0	0	0	0	0	0	0	0
CHAD-G8	79780583	7385.42	0.872812	28.6296		0.551895	0.509148	0.551895	0	0.509148	0.669154	0	2.22357	2.22357	0	0.669154	0.493371	0	0.493371
DHSA-0502	78736823	1743.17	0.861393	6.84697		0	0	0	0	0	0	0	0	0	0	0	0	0	0
DHSA-0601	55369955	1611.2	0.605756	8.99938		0	0	0	0	0	0	0	0	0	0	0	0	0	0
DHSA-0605	44047278	406.8	0.481884	2.85627		0	0	0	0	0	0	0	0	0	0	0	0	0	0
DHSA-0804	64668961	2462.03	0.707488	11.7743		0	1.25625	0	1.51208	1.25625	0.990624	1.51208	7.06849	7.06849	3.30954	0.990624	0	3.30954	0
DHSA-0805	136867879	2494.93	1.49736	5.63761		0	0	0	0	0	0	0	0	0	0	0	0	0	0
DHSA-0901	75084953	1792.8	0.821441	7.38442		0	0	0	0	0	0	0	0	0	0	0	0	0	0
DHSA-0903	116319828	4403.23	1.27256	11.7073		0	0.34921	0	0	0.34921	0	0	0.34921	0.34921	0	0	0	0	0
DHSA-0904	78117840	1277.53	0.854621	5.05778		0	0	0	0	0	0	0	0	0	0	0	0	0	0
DHSA-0906	75231374	3020.58	0.823042	12.4174		0	0	0	0	0	0	0	0.711221	0.711221	0.711221	0	0	0.711221	0
DHSA-0909	91341528	4800.33	0.99929	16.2533		0.482043	0	0.482043	0	0	0	0	2.43465	2.43465	1.9526	0	0	1.9526	0
DHSA-1001	89475305	5208.6	0.978873	18.0034		0	0.453981	0	0	0.453981	0	0	2.84598	2.84598	2.39199	0	0	2.39199	0
DHSA-1002_LIV	82252857	2112.8	0.899859	7.9441		0	0	0	0	0	0	0	0	0	0	0	0	0	0
DHSA-1002_SPL	163210278	2938.47	1.78554	5.56815		0	0.248882	0	0	0.248882	0	0	0.248882	0.248882	0	0	0	0	0
DHSA-1008	123100592	5785.7	1.34674	14.5356		0.697475	0	0.697475	0	0	0	0	0.937287	0.937287	0	0	0.239812	0	0.239812
DHSA-1010	54432221	2881.93	0.595497	16.3744		0	0	0	0	0	0	0	0	0	0	0	0	0	0
DHSA-1101	94152587	3495.4	1.03004	11.4816		0.280591	0	0.280591	0	0	0	0	0.280591	0.280591	0	0	0	0	0
DHSA-1102	163061641	3516.4	1.78392	6.66936		0	0	0	0	0	0	0	0	0	0	0	0	0	0
DHSA-1103	75451450	13625.1	0.82545	55.8484		12.4882	1.07672	12.4882	0.518397	1.07672	0.424529	0.518397	17.9705	17.9705	2.83658	0.424529	0.626014	2.83658	0.626014
DHSA-1104	86968540	2603	0.951449	9.25656		0	0	0	0	0	0	0	0	0	0	0	0	0	0
DHSA-1106	77950461	1132.07	0.85279	4.49149		0	0	0	0	0	0	0	0	0	0	0	0	0	0
DHSA-1111	96064964	1422.2	1.05097	4.5786		0	0	0	0	0	0	0	0	0	0	0	0	0	0
DHSA-1302	95071014	2668.6	1.04009	8.68106		0	0	0	0	0	0	0	0	0	0	0	0	0	0
	Avg. dog sequences	Avg. bacterial genome size		* Avg. bac. Genome size/Human Factor normalization*10^9
	9.14064e+07	3.38346e+06

### Sheet: S4
Supplementary Table S4. RNA-sequencing (MiSeq) for detection of leukemic pathogens
Sample Name	Origin	Tissue/Cell	Sequenced reads	Note	MuLV reads by PathSeq	MiSeq	PCR
Mouse Liver 1	Mouse (normal control)	Tissue	1043199	Liver	-	-	+
Mouse Liver 2	Mouse (normal control)	Tissue	1172011	Liver	-	-	+
Mouse Spleen 1	Mouse (normal control)	Tissue	718447	Spleen	-	-	+
Mouse Spleen 2	Mouse (normal control)	Tissue	575120	Spleen	-	-	+
DHSA-1430	Dog (hematoma)	Tissue	1035942	Spleen	-	-	-
DHSA-1430	Dog (hematoma)	Tissue	1075856	Spleen	-	-	-
mDHSA-1426 MA-1	Xenograft tumor (hemangiosarcoma)	Tissue	337452	Subcutaneous tumor	-	+	+
mDHSA-1426 MA-1	Xenograft tumor (hemangiosarcoma)	Tissue	361038	Subcutaneous tumor	-	+	+
mHSA-1426-TC	Xenograft tumor (lymphoma)	Tissue	1021428	Subcutaneous tumor	10 reads	-	+
mHSA-1426 MA-2	Xenograft tumor (lymphoma)	Tissue	974257	Subcutaneous tumor	9 reads	+	+
mDHSA-1426-TC cell line	Xenograft tumor (lymphoma)	Cell	656762	Cultured cells from xenograft tumor	-	-	+
EFB	Dog hemangiosarcoma	Cell	845445	Cultured cells from brain metastasis	-	-	-
EFB	Dog hemangiosarcoma	Cell	711190	Cultured cells from brain metastasis	-	-	-
SB	Dog hemangiosarcoma	Cell	879916	Cultured cells from subcutaneous tumor	-	+	+
SB	Dog hemangiosarcoma	Cell	876287	Cultured cells from subcutaneous tumor	-	+	Not determined

### Sheet: S5
Supplementary Table S5. Information of antibodies used for immunohistochemistry
Primary antibody	Company	Catalog #	Source
CD3	Thermo Scientific	RM-9107-S0	Rabbit monoclonal (clone SP7)
PAX5	Thermo Fisher	RM-9133-S1	Rabbit monoclonal (clone SP34)
MAC387	Invitrogen	MA5-16808	Rabbit monoclonal (clone MAC387)
CD163	CosmoBio	KAL-KT013	Mouse monoclonal (clone AM-3K)
CD204	CosmoBio	KAL-KT022	Mouse monoclonal (clone SRA-E5)
Iba1	Biocare	CP290A	Rabbit polyclonal
Ter-119 (Ly76)	Abcam	ab91113	Rat monoclonal (clone Ter-119)
MPO	Thermo Scientific	RB-373-A1	Rabbit polyclonal
B220	BD Pharmingen	550286	Rat monoclonal (clone RA3-6B2)
CD45	BD Pharmingen	553076	Rat monoclonal (clone 30-F11)
